# Evaluation of enzyme activity predictions for variants of unknown significance in Arylsulfatase A

**DOI:** 10.1101/2024.05.16.594558

**Authors:** Shantanu Jain, Marena Trinidad, Thanh Binh Nguyen, Kaiya Jones, Santiago Diaz Neto, Fang Ge, Ailin Glagovsky, Cameron Jones, Giankaleb Moran, Boqi Wang, Kobra Rahimi, Sümeyra Zeynep Çalıcı, Luis R. Cedillo, Silvia Berardelli, Buse Özden, Ken Chen, Panagiotis Katsonis, Amanda Williams, Olivier Lichtarge, Sadhna Rana, Swatantra Pradhan, Rajgopal Srinivasan, Rakshanda Sajeed, Dinesh Joshi, Eshel Faraggi, Robert Jernigan, Andrzej Kloczkowski, Jierui Xu, Zigang Song, Selen Özkan, Natàlia Padilla, Xavier de la Cruz, Rocio Acuna-Hidalgo, Andrea Grafmüller, Laura T. Jiménez Barrón, Matteo Manfredi, Castrense Savojardo, Giulia Babbi, Pier Luigi Martelli, Rita Casadio, Yuanfei Sun, Shaowen Zhu, Yang Shen, Fabrizio Pucci, Marianne Rooman, Gabriel Cia, Daniele Raimondi, Pauline Hermans, Sofia Kwee, Ella Chen, Courtney Astore, Akash Kamandula, Vikas Pejaver, Rashika Ramola, Michelle Velyunskiy, Daniel Zeiberg, Reet Mishra, Teague Sterling, Jennifer L. Goldstein, Jose Lugo-Martinez, Sufyan Kazi, Sindy Li, Kinsey Long, Steven E. Brenner, Constantina Bakolitsa, Predrag Radivojac, Dean Suhr, Teryn Suhr, Wyatt T. Clark

## Abstract

Continued advances in variant effect prediction are necessary to demonstrate the ability of machine learning methods to accurately determine the clinical impact of variants of unknown significance (VUS). Towards this goal, the ARSA Critical Assessment of Genome Interpretation (CAGI) challenge was designed to characterize progress by utilizing 219 experimentally assayed missense VUS in the *Arylsulfatase A* (*ARSA*) gene to assess the performance of community-submitted predictions of variant functional effects. The challenge involved 15 teams, and evaluated additional predictions from established and recently released models. Notably, a model developed by participants of a genetics and coding bootcamp, trained with standard machine-learning tools in Python, demonstrated superior performance among submissions. Furthermore, the study observed that state-of-the-art deep learning methods provided small but statistically significant improvement in predictive performance compared to less elaborate techniques. These findings underscore the utility of variant effect prediction, and the potential for models trained with modest resources to accurately classify VUS in genetic and clinical research.
