## Supplementary Table 2 for "Evaluation of enzyme activity predictions for variants of unknown significance in Arylsulfatase A"

### Sheet: Table S2 - evaluation summary
Teams	R-Sqaured	R-Squared Range	Pearson's Corr.	Pearson's Corr. [5%, 95%]	Pearson's Corr. Rank	Kendall's Tau	Kendall's Tau [5%, 95%]	Kendall's Tau Rank	AUC	AUC [5%, 95%]	AUC Rank	Truncated AUC	Truncated AUC [5%, 95%]	Truncated AUC Rank	Average Rank
Bootcamp Team 3	0.113	[-0.07,0.26]	0.576	[0.51,0.64]	2	0.449	[0.39,0.50]	1	0.845	[0.80,0.89]	1	0.478	[0.37,0.59]	4	2
Qafi	0.252*	[0.11,0.37]	0.594	[0.52,0.66]	1	0.446	[0.39,0.50]	2	0.843	[0.79,0.89]	2	0.470	[0.36,0.59]	5	2.5
Meta-EA	0.080	[-0.10,0.23]	0.559	[0.48,0.63]	4	0.421	[0.36,0.48]	3	0.831	[0.78,0.87]	4	0.490	[0.39,0.59]	3	3.5
E-SNPs & GO	0.108	[-0.08,0.26]	0.544	[0.47,0.61]	7	0.399	[0.34,0.46]	7	0.837	[0.79,0.88]	3	0.502	[0.41,0.62]	1	4.5
Bootcamp Team 4	0.209	[0.05,0.34]	0.572	[0.49,0.65]	3	0.419	[0.36,0.47]	4	0.821	[0.77,0.87]	5	0.413	[0.31,0.54]	7	4.75
SNPMuSiC	0.190	[0.07,0.29]	0.550	[0.47,0.63]	6	0.418	[0.35,0.48]	5	0.817	[0.76,0.86]	6	0.443	[0.34,0.55]	6	5.75
TCS Research India	0.075	[-0.11,0.23]	0.503	[0.41,0.58]	9	0.369	[0.30,0.44]	9	0.810	[0.75,0.86]	7	0.499	[0.40,0.61]	2	6.75
Evolutionary Index	0.183	[0.03,0.32]	0.559	[0.48,0.64]	5	0.417	[0.36,0.47]	6	0.808	[0.76,0.86]	8	0.403	[0.29,0.53]	9	7
Random Forest Ensemble	0.064	[-0.15,0.24]	0.531	[0.45,0.61]	8	0.377	[0.30,0.44]	8	0.801	[0.75,0.85]	10	0.390	[0.28,0.51]	10	9
Bootcamp Team 1	-0.223	[-0.46,-0.04]	0.439	[0.36,0.52]	10	0.335	[0.27,0.40]	12	0.804	[0.75,0.85]	9	0.409	[0.31,0.51]	8	9.75
Bootcamp Team 2	0.133	[0.04,0.22]	0.435	[0.33,0.53]	11	0.348	[0.28,0.42]	11	0.763	[0.71,0.82]	11	0.303	[0.21,0.41]	12	11.25
Random Forest Labeling	-0.316	[-0.50,-0.15]	0.433	[0.34,0.53]	12	0.358	[0.29,0.42]	10	0.754	[0.70,0.81]	12	0.285	[0.20,0.38]	13	11.75
Shoni.cagi6	-0.180	[-0.35,-0.04]	0.348	[0.23,0.45]	13	0.239	[0.17,0.30]	13	0.712	[0.65,0.77]	13	0.247	[0.16,0.35]	14	13.25
Zero-shot protein language	-0.966	[-1.17,-0.80]	0.074	[-0.07,0.16]	15	0.160	[0.08,0.24]	14	0.626	[0.55,0.70]	14	0.323	[0.23,0.41]	11	13.5
Ken Chen	-1.127	[-1.55,-0.79]	0.149	[0.05,0.24]	14	0.085	[0.01,0.16]	15	0.526	[0.46,0.60]	15	0.156	[0.10,0.23]	15	14.75
AlphaMissense	-0.081	[-0.33,0.10]	0.614*	[0.56,0.66]		0.468*	[0.41,0.52]		0.859*	[0.82,0.90]		0.530*	[0.41,0.66]
PolyPhen2	-0.100	[-0.34,0.09]	0.520	[0.43,0.60]		0.442	[0.38,0.50]		0.807	[0.76,0.85]		0.375	[0.28,0.48]
VEST4	0.127	[-0.04,0.28]	0.522	[0.44,0.60]		0.373	[0.31,0.43]		0.793	[0.74,0.84]		0.390	[0.28,0.51]
MutPred2	0.201	[0.05,0.33]	0.517	[0.43,0.60]		0.373	[0.30,0.44]		0.794	[0.74,0.84]		0.410	[0.32,0.52]
REVEL	0.217	[0.08,0.33]	0.514	[0.44,0.59]		0.379	[0.32,0.44]		0.805	[0.75,0.85]		0.387	[0.27,0.51]
PhastCons2	-0.563	[-0.84,-0.32]	0.327	[0.22,0.44]		0.306	[0.23,0.38]		0.727	[0.67,0.78]		0.228	[0.18,0.29]
Grantham	-0.513	[-0.77,-0.32]	0.142	[0.04,0.25]		0.111	[0.04,0.18]		0.610	[0.54,0.68]		0.172	[0.10,0.27]
DSSP Solvent Acc.	-0.268	[-0.43,-0.12]	0.279	[0.18,0.37]		0.260	[0.19,0.33]		0.756	[0.70,0.81]		0.308	[0.22,0.42]
DSSP kappa	-0.293	[-0.43,-0.18]	0.210	[0.09,0.31]		0.103	[0.03,0.17]		0.553	[0.48,0.62]		0.156	[0.10,0.24]
DSSP |alpha|	-0.792	[-1.11,-0.55]	0.045	[-0.07,0.18]		0.036	[-0.04,0.11]		0.525	[0.46,0.59]		0.097	[0.05,0.17]
DSSP |phi|	-0.555	[-0.84,-0.34]	0.158	[0.06,0.26]		0.099	[0.03,0.17]		0.563	[0.50,0.63]		0.147	[0.08,0.22]
DSSP |psi|	-0.892	[-1.24,-0.62]	0.099	[-0.03,0.22]		0.100	[0.03,0.17]		0.525	[0.46,0.60]		0.132	[0.08,0.21]
