## Supplementary Table 3 for "Evaluation of enzyme activity predictions for variants of unknown significance in Arylsulfatase A"

### Sheet: Table S3 - difficult pathogenic
ProteinChange	Pathogenic	CDSPercentWTActivity	BCTeam3_M4_5_FPR	Team9_M_1_FPR	Team5_M_3_FPR	Team11_M_1_FPR	BCTeam4_M_1_FPR	Team13_M_1_FPR	Team6_M_3_FPR	Team10_M_1_FPR	Team8_M_1_FPR	BCTeam1_M2_5_FPR	Baselines_AlphaMissense_FPR	Baselines_PolyPhen2_FPR	Baselines_REVEL_FPR	AvgFPR	MinFPR	DeltaFPR	bestGroup	bestMethod	DifficultForAll	DifficultOnAverage	Gap list
p.M289T	TRUE	2.54314	0.585366	0.439024	0.396341	0.371951	0.390244	0.591463	0.353659	0.52439	0.396341	0.652439	0.743902	0.414634	0.652439	0.500938	0.353659	0.14728	Team6	M_3	TRUE	TRUE	FALSE
p.A214V	TRUE	0.453382	0.384146	0.378049	0.414634	0.335366	0.378049	0.329268	0.463415	0.426829	0.365854	0.506098	0.762195	0.512195	0.658537	0.454972	0.329268	0.125704	Team13	M_1	TRUE	FALSE	FALSE
p.A214T	TRUE	1.24952	0.384146	0.487805	0.5	0.335366	0.390244	0.457317	0.323171	0.585366	0.469512	0.463415	0.72561	0.408537	0.518293	0.465291	0.323171	0.14212	Team6	M_3	TRUE	TRUE	FALSE
p.K459R	TRUE	0.499705	0.585366	0.768293	0.652439	0.963415	0.743902	0.469512	0.981707	0.676829	0.939024	0.804878	0.286585	0.432927	0.29878	0.66182	0.286585	0.375235	Baselines	AlphaMissense	TRUE	TRUE	TRUE
p.P194L	TRUE	0.92652	0.481707	0.487805	0.573171	0.768293	0.77439	0.408537	0.963415	0.841463	0.914634	0.591463	0.615854	0.243902	0.317073	0.613977	0.243902	0.370075	Baselines	PolyPhen2	TRUE	TRUE	TRUE
p.A167V	TRUE	1.48091	0.682927	0.768293	0.689024	0.609756	0.664634	0.737805	0.439024	0.70122	0.70122	0.859756	0.317073	0.286585	0.207317	0.589587	0.207317	0.38227	Baselines	REVEL	TRUE	TRUE	TRUE
p.T410I	TRUE	2.90679	0.408537	0.390244	0.432927	0.640244	0.365854	0.310976	0.762195	0.207317	0.286585	0.792683	0.756098	0.390244	0.591463	0.487336	0.207317	0.280019	Team10	M_1	TRUE	TRUE	FALSE
p.S405P	TRUE	0.115873	0.182927	0.280488	0.323171	0.280488	0.329268	0.182927	0.457317	0.213415	0.29878	0.304878	0.963415	0.731707	0.658537	0.400563	0.182927	0.217636	BCTeam3	M4_5	TRUE	FALSE	FALSE
p.S408T	TRUE	1.31928	0.27439	0.22561	0.414634	0.445122	0.304878	0.408537	0.878049	0.176829	0.268293	0.262195	0.847561	0.707317	0.658537	0.451689	0.176829	0.274859	Team10	M_1	TRUE	FALSE	FALSE
p.R481W	TRUE	8.25622	0.426829	0.573171	0.45122	0.54878	0.573171	0.420732	0.439024	0.396341	0.603659	0.506098	0.29878	0.72561	0.152439	0.47045	0.152439	0.318011	Baselines	REVEL	TRUE	TRUE	FALSE
p.E287Q	TRUE	2.26776	0.262195	0.219512	0.371951	0.158537	0.292683	0.292683	0.152439	0.146341	0.304878	0.152439	0.884146	0.737805	0.72561	0.361632	0.146341	0.215291	Team10	M_1	FALSE	FALSE	FALSE
p.S408N	TRUE	1.27298	0.25	0.243902	0.329268	0.445122	0.341463	0.359756	0.920732	0.146341	0.396341	0.158537	0.969512	0.79878	0.591463	0.457786	0.146341	0.311445	Team10	M_1	FALSE	FALSE	FALSE
p.G438V	TRUE	1.96181	0.140244	0.207317	0.22561	0.29878	0.164634	0.280488	0.176829	0.536585	0.219512	0.353659	0.865854	0.530488	0.743902	0.364916	0.140244	0.224672	BCTeam3	M4_5	FALSE	FALSE	FALSE
p.Q155H	TRUE	0.273294	0.128049	0.219512	0.286585	0.243902	0.213415	0.262195	0.182927	0.29878	0.335366	0.512195	0.957317	0.5	0.756098	0.376642	0.128049	0.248593	BCTeam3	M4_5	FALSE	FALSE	FALSE
p.S405F	TRUE	0.143601	0.25	0.25	0.27439	0.445122	0.329268	0.128049	0.22561	0.29878	0.128049	0.152439	0.884146	0.957317	0.658537	0.383208	0.128049	0.255159	Team13	M_1	FALSE	FALSE	FALSE
p.D484H	TRUE	9.36621	0.262195	0.268293	0.29878	0.237805	0.115854	0.408537	0.353659	0.219512	0.237805	0.25	0.780488	0.756098	0.658537	0.372889	0.115854	0.257036	BCTeam4	M_1	FALSE	FALSE	FALSE
p.R290H	TRUE	5.05624	0.713415	0.268293	0.390244	0.5	0.304878	0.439024	0.463415	0.237805	0.268293	0.115854	0.786585	0.939024	0.871951	0.484522	0.115854	0.368668	BCTeam1	M2_5	FALSE	TRUE	TRUE
p.R301Q	TRUE	9.83503	0.359756	0.268293	0.310976	0.115854	0.371951	0.5	0.152439	0.384146	0.371951	0.25	0.603659	0.939024	0.658537	0.40666	0.115854	0.290807	Team11	M_1	FALSE	FALSE	FALSE
p.Q478H	TRUE	3.1634	0.103659	0.268293	0.286585	0.689024	0.189024	0.182927	0.347561	0.219512	0.256098	0.280488	0.932927	0.79878	0.743902	0.407598	0.103659	0.30394	BCTeam3	M4_5	FALSE	FALSE	FALSE
p.R246H	TRUE	0.128656	0.25	0.134146	0.097561	0.286585	0.213415	0.097561	0.292683	0.146341	0.158537	0.097561	0.695122	0.939024	0.871951	0.329268	0.097561	0.231707	Team5	M_3	FALSE	FALSE	FALSE
p.S408G	TRUE	0.0215377	0.0914634	0.164634	0.25	0.445122	0.231707	0.420732	0.981707	0.109756	0.243902	0.237805	0.847561	0.957317	0.737805	0.439962	0.0914634	0.348499	BCTeam3	M4_5	FALSE	FALSE	FALSE
p.S227C	TRUE	0.0629831	0.45122	0.134146	0.335366	0.207317	0.0914634	0.128049	0.219512	0.146341	0.207317	0.0853659	0.609756	0.957317	0.865854	0.341463	0.0853659	0.256098	BCTeam1	M2_5	FALSE	FALSE	FALSE
p.L13Q	TRUE	0.122198	0.262195	0.47561	0.445122	0.0792683	0.47561	0.823171	0.268293	0.5	0.713415	0.756098	0.640244	0.310976	0.408537	0.473734	0.0792683	0.394465	Team11	M_1	FALSE	TRUE	TRUE
p.V179G	TRUE	10.7974	0.0792683	0.176829	0.146341	0.231707	0.134146	0.20122	0.146341	0.213415	0.207317	0.262195	0.847561	0.969512	0.780488	0.33818	0.0792683	0.258912	BCTeam3	M4_5	FALSE	FALSE	FALSE
p.G387A	TRUE	7.18522	0.140244	0.213415	0.170732	0.140244	0.140244	0.0792683	0.20122	0.0670732	0.121951	0.20122	0.835366	0.847561	0.737805	0.299719	0.0670732	0.232645	Team10	M_1	FALSE	FALSE	FALSE
p.I181S	TRUE	4.32129	0.695122	0.256098	0.378049	0.0670732	0.189024	0.140244	0.365854	0.719512	0.182927	0.280488	0.914634	0.70122	0.810976	0.438555	0.0670732	0.371482	Team11	M_1	FALSE	FALSE	TRUE
p.A214P	TRUE	0.143608	0.054878	0.365854	0.22561	0.0853659	0.219512	0.20122	0.146341	0.457317	0.347561	0.280488	0.963415	0.682927	0.682927	0.36257	0.054878	0.307692	BCTeam3	M4_5	FALSE	FALSE	FALSE
p.F235L	TRUE	0.0686597	0.164634	0.134146	0.054878	0.213415	0.207317	0.0609756	0.676829	0.146341	0.152439	0.0792683	1	0.829268	0.847561	0.351313	0.054878	0.296435	Team5	M_3	FALSE	FALSE	FALSE
p.A214D	TRUE	0.156611	0.384146	0.378049	0.378049	0.0609756	0.329268	0.256098	0.0426829	0.439024	0.402439	0.54878	0.957317	0.5	0.603659	0.406191	0.0426829	0.363508	Team6	M_3	FALSE	FALSE	TRUE
p.T288N	TRUE	3.69961	0.231707	0.304878	0.286585	0.237805	0.365854	0.493902	0.0426829	0.445122	0.396341	0.262195	0.689024	0.676829	0.664634	0.39212	0.0426829	0.349437	Team6	M_3	FALSE	FALSE	FALSE
p.D413G	TRUE	-0.00049946	0.189024	0.20122	0.140244	0.341463	0.231707	0.128049	0.70122	0.0365854	0.195122	0.268293	0.932927	0.823171	0.682927	0.374765	0.0365854	0.33818	Team10	M_1	FALSE	FALSE	FALSE
p.L253V	TRUE	3.93437	0.262195	0.176829	0.292683	0.591463	0.292683	0.292683	0.573171	0.0365854	0.347561	0.27439	0.579268	0.871951	0.707317	0.407598	0.0365854	0.371013	Team10	M_1	FALSE	FALSE	TRUE
p.S46P	TRUE	-0.00143167	0.0670732	0.134146	0.243902	0.0731707	0.0365854	0.20122	0.158537	0.0731707	0.237805	0.371951	0.945122	0.957317	0.768293	0.32833	0.0365854	0.291745	BCTeam4	M_1	FALSE	FALSE	FALSE
p.S98F	TRUE	0.061126	0.189024	0.0609756	0.115854	0.0792683	0.0365854	0.0792683	0.0426829	0.121951	0.054878	0.280488	0.908537	0.963415	0.969512	0.300188	0.0365854	0.263602	BCTeam4	M_1	FALSE	FALSE	FALSE
p.D154N	TRUE	2.25481	0.262195	0.189024	0.262195	0.0731707	0.414634	0.384146	0.0304878	0.0853659	0.329268	0.359756	0.932927	0.823171	0.682927	0.371482	0.0304878	0.340994	Team6	M_3	FALSE	FALSE	FALSE
p.G298S	TRUE	11.2333	0.103659	0.134146	0.0609756	0.219512	0.115854	0.207317	0.128049	0.0426829	0.134146	0.0304878	0.756098	0.841463	0.908537	0.283302	0.0304878	0.252814	BCTeam1	M2_5	FALSE	FALSE	FALSE
p.H399Y	TRUE	1.24766	0.140244	0.164634	0.170732	0.128049	0.0243902	0.128049	0.0365854	0.182927	0.0365854	0.134146	0.859756	0.859756	0.835366	0.284709	0.0243902	0.260319	BCTeam4	M_1	FALSE	FALSE	FALSE
p.P84L	TRUE	1.14377	0.268293	0.0670732	0.121951	0.0365854	0.0792683	0.164634	0.0243902	0.317073	0.152439	0.317073	0.908537	0.756098	0.847561	0.312383	0.0243902	0.287992	Team6	M_3	FALSE	FALSE	FALSE
p.F389S	TRUE	6.53536	0.189024	0.146341	0.103659	0.158537	0.0304878	0.0182927	0.128049	0.207317	0.097561	0.237805	0.945122	0.829268	0.77439	0.297373	0.0182927	0.279081	Team13	M_1	FALSE	FALSE	FALSE
p.G156D	TRUE	0.0179783	0.140244	0.256098	0.280488	0.0182927	0.329268	0.054878	0.115854	0.213415	0.268293	0.121951	0.963415	0.829268	0.743902	0.33349	0.0182927	0.315197	Team11	M_1	FALSE	FALSE	FALSE
p.L464P	TRUE	-0.00190901	0.158537	0.213415	0.286585	0.0182927	0.189024	0.170732	0.439024	0.439024	0.237805	0.353659	0.932927	0.902439	0.756098	0.39212	0.0182927	0.373827	Team11	M_1	FALSE	FALSE	TRUE
p.R386H	TRUE	0.273411	0.780488	0.878049	0.969512	0.5	0.756098	0.987805	0.439024	0.841463	0.963415	0.463415	0.0182927	0.231707	0.237805	0.620544	0.0182927	0.602251	Baselines	AlphaMissense	FALSE	TRUE	TRUE
p.A226V	TRUE	7.87623	0.103659	0.054878	0.134146	0.0792683	0.109756	0.140244	0.146341	0.207317	0.0121951	0.0182927	0.920732	0.810976	0.963415	0.284709	0.0121951	0.272514	Team8	M_1	FALSE	FALSE	FALSE
p.D154H	TRUE	0.0594887	0.054878	0.0609756	0.0365854	0.0121951	0.0121951	0.0792683	0.0670732	0.115854	0.115854	0.335366	0.97561	0.823171	0.847561	0.272045	0.0121951	0.25985	Team11	M_1	FALSE	FALSE	FALSE
p.F146L	TRUE	5.95788	0.0731707	0.195122	0.121951	0.0182927	0.0121951	0.292683	0.176829	0.25	0.128049	0.353659	1	0.640244	0.932927	0.322702	0.0121951	0.310507	BCTeam4	M_1	FALSE	FALSE	FALSE
p.G148S	TRUE	0.156334	0.097561	0.0182927	0.054878	0.0365854	0.0121951	0.097561	0.0365854	0.0670732	0.134146	0.237805	0.939024	0.682927	0.987805	0.261726	0.0121951	0.249531	BCTeam4	M_1	FALSE	FALSE	FALSE
p.G39D	TRUE	1.48387	0.158537	0.231707	0.262195	0.182927	0.164634	0.140244	0.0121951	0.317073	0.103659	0.353659	0.847561	0.737805	0.957317	0.343809	0.0121951	0.331614	Team6	M_3	FALSE	FALSE	FALSE
p.H425D	TRUE	0.648039	0.115854	0.097561	0.109756	0.237805	0.0914634	0.146341	0.0121951	0.121951	0.195122	0.152439	0.932927	0.859756	0.658537	0.287054	0.0121951	0.274859	Team6	M_3	FALSE	FALSE	FALSE
p.N284S	TRUE	0.00889067	0.0670732	0.0609756	0.0731707	0.0487805	0.310976	0.0792683	0.0121951	0.0365854	0.097561	0.0792683	0.890244	0.902439	0.865854	0.271107	0.0121951	0.258912	Team6	M_3	FALSE	FALSE	FALSE
p.R290C	TRUE	0.62745	0.0121951	0.152439	0.152439	0.243902	0.170732	0.0426829	0.152439	0.25	0.237805	0.097561	0.932927	0.939024	0.884146	0.32833	0.0121951	0.316135	BCTeam3	M4_5	FALSE	FALSE	FALSE
p.S244L	TRUE	0.481444	0.128049	0.140244	0.0365854	0.0121951	0.0792683	0.103659	0.0426829	0.152439	0.0670732	0.109756	0.890244	0.79878	0.847561	0.262195	0.0121951	0.25	Team11	M_1	FALSE	FALSE	FALSE
p.Y35S	TRUE	0.401681	0.054878	0.0792683	0.0121951	0.207317	0.243902	0.0426829	0.20122	0.25	0.0731707	0.317073	0.914634	0.981707	0.804878	0.321764	0.0121951	0.309568	Team5	M_3	FALSE	FALSE	FALSE
p.A207D	TRUE	1.20245	0.140244	0.134146	0.0609756	0.00609756	0.182927	0.0731707	0.0365854	0.152439	0.164634	0.0609756	0.969512	0.554878	0.871951	0.262195	0.00609756	0.256098	Team11	M_1	FALSE	FALSE	FALSE
p.C158F	TRUE	1.33898	0.182927	0.0609756	0.054878	0.0121951	0.0914634	0.00609756	0.0121951	0.0182927	0.158537	0.0914634	0.981707	0.817073	0.847561	0.256567	0.00609756	0.250469	Team13	M_1	FALSE	FALSE	FALSE
p.C491G	TRUE	8.7232	0.22561	0.097561	0.103659	0.0426829	0.0487805	0.00609756	0.20122	0.0731707	0.176829	0.164634	0.902439	0.823171	0.847561	0.285647	0.00609756	0.27955	Team13	M_1	FALSE	FALSE	FALSE
p.D257N	TRUE	3.38532	0.128049	0.0731707	0.054878	0.00609756	0.262195	0.27439	0.0426829	0.0792683	0.109756	0.00609756	0.97561	0.823171	0.878049	0.285647	0.00609756	0.27955	Team11	M_1	FALSE	FALSE	FALSE
p.D359Y	TRUE	0.0636043	0.0792683	0.0609756	0.0182927	0.0914634	0.0121951	0.054878	0.0365854	0.0243902	0.00609756	0.0182927	0.896341	0.823171	0.847561	0.228424	0.00609756	0.222326	Team8	M_1	FALSE	FALSE	FALSE
p.D432Y	TRUE	0.392443	0.054878	0.134146	0.054878	0.0914634	0.115854	0.00609756	0.146341	0.195122	0.146341	0.0426829	0.878049	0.823171	0.896341	0.275797	0.00609756	0.2697	Team13	M_1	FALSE	FALSE	FALSE
p.E255K	TRUE	0.126631	0.103659	0.00609756	0.0365854	0.0609756	0.0304878	0.262195	0.0365854	0.0487805	0.0670732	0.0609756	0.963415	0.829268	0.932927	0.26454	0.00609756	0.258443	Team9	M_1	FALSE	FALSE	FALSE
p.E309K	TRUE	1.36272	0.0792683	0.00609756	0.0609756	0.0182927	0.115854	0.109756	0.0243902	0.0121951	0.0670732	0.0609756	0.993902	0.756098	0.957317	0.250938	0.00609756	0.244841	Team9	M_1	FALSE	FALSE	FALSE
p.F249S	TRUE	0.101565	0.189024	0.00609756	0.0365854	0.0792683	0.0914634	0.00609756	0.121951	0.207317	0.0731707	0.054878	0.963415	0.829268	0.914634	0.274859	0.00609756	0.268762	Team9	M_1	FALSE	FALSE	FALSE
p.G247R	TRUE	0.226206	0.182927	0.0609756	0.0853659	0.0182927	0.115854	0.00609756	0.054878	0.00609756	0.0487805	0.097561	0.95122	0.835366	0.859756	0.255629	0.00609756	0.249531	Team13	M_1	FALSE	FALSE	FALSE
p.G295S	TRUE	0.169911	0.103659	0.0243902	0.0426829	0.0182927	0.0487805	0.195122	0.0304878	0.00609756	0.0365854	0.0914634	0.932927	0.841463	0.957317	0.256098	0.00609756	0.25	Team10	M_1	FALSE	FALSE	FALSE
p.G311S	TRUE	0.277914	0.146341	0.00609756	0.054878	0.0182927	0.0426829	0.0609756	0.0426829	0.054878	0.0182927	0.0304878	0.932927	0.841463	0.993902	0.249531	0.00609756	0.243433	Team9	M_1	FALSE	FALSE	FALSE
p.P150L	TRUE	0.0845373	0.103659	0.0487805	0.0426829	0.0182927	0.0914634	0.00609756	0.0365854	0.0792683	0.0121951	0.0853659	0.896341	0.902439	0.97561	0.253752	0.00609756	0.247655	Team13	M_1	FALSE	FALSE	FALSE
p.P193T	TRUE	0.635351	0.0670732	0.128049	0.0426829	0.243902	0.0243902	0.054878	0.29878	0.128049	0.00609756	0.0304878	0.865854	0.902439	0.957317	0.288462	0.00609756	0.282364	Team8	M_1	FALSE	FALSE	FALSE
p.P233A	TRUE	0.165701	0.0792683	0.00609756	0.0426829	0.20122	0.0304878	0.00609756	0.560976	0.0182927	0.00609756	0.0304878	0.969512	0.908537	0.987805	0.295966	0.00609756	0.289869	Team9	M_1	FALSE	FALSE	FALSE
p.P379L	TRUE	12.1026	0.22561	0.054878	0.262195	0.115854	0.27439	0.00609756	0.054878	0.0731707	0.268293	0.27439	0.847561	0.79878	0.658537	0.301126	0.00609756	0.295028	Team13	M_1	FALSE	FALSE	FALSE
p.P428L	TRUE	0.0366063	0.420732	0.00609756	0.286585	0.164634	0.0121951	0.00609756	0.0792683	0.00609756	0.140244	0.0792683	0.865854	0.908537	0.847561	0.29409	0.00609756	0.287992	Team9	M_1	FALSE	FALSE	FALSE
p.Q234R	TRUE	-0.00554738	0.140244	0.134146	0.115854	0.146341	0.134146	0.310976	0.128049	0.00609756	0.134146	0.121951	0.932927	0.79878	0.79878	0.300188	0.00609756	0.29409	Team10	M_1	FALSE	FALSE	FALSE
p.R372W	TRUE	0.292933	0.0914634	0.00609756	0.0121951	0.0121951	0.134146	0.00609756	0.0426829	0.0853659	0.0121951	0.0670732	0.847561	0.945122	0.95122	0.247186	0.00609756	0.241088	Team9	M_1	FALSE	FALSE	FALSE
p.R60W	TRUE	0.0337542	0.0914634	0.0609756	0.0670732	0.164634	0.182927	0.103659	0.00609756	0.384146	0.158537	0.103659	0.810976	0.957317	0.878049	0.305347	0.00609756	0.29925	Team6	M_3	FALSE	FALSE	FALSE
p.R86Q	TRUE	2.13032	0.676829	0.134146	0.170732	0.207317	0.231707	0.45122	0.00609756	0.0121951	0.195122	0.0609756	0.72561	0.957317	0.884146	0.36257	0.00609756	0.356473	Team6	M_3	FALSE	FALSE	FALSE
p.D257E	TRUE	0.399291	0	0.0609756	0.103659	0.00609756	0.134146	0.207317	0.0426829	0.0365854	0.115854	0.0304878	0.987805	0.713415	0.865854	0.254221	0	0.254221	BCTeam3	M4_5	FALSE	FALSE	FALSE
p.D257H	TRUE	0.0121503	0.0731707	0.0243902	0.0365854	0.00609756	0.0121951	0.0426829	0.0121951	0.0426829	0.0121951	0	1	0.823171	0.963415	0.234522	0	0.234522	BCTeam1	M2_5	FALSE	FALSE	FALSE
p.D337V	TRUE	0.018263	0.140244	0.00609756	0.0609756	0	0.0121951	0.00609756	0.00609756	0.0182927	0	0	1	0.823171	0.981707	0.234991	0	0.234991	Team11	M_1	FALSE	FALSE	FALSE
p.D356V	TRUE	0.029532	0	0.00609756	0	0.0121951	0.0121951	0.00609756	0	0.00609756	0.0121951	0.0304878	0.981707	0.823171	0.97561	0.22045	0	0.22045	BCTeam3	M4_5	FALSE	FALSE	FALSE
p.G101V	TRUE	0.069499	0.0243902	0.00609756	0.0365854	0.00609756	0.0121951	0.00609756	0	0.0365854	0.0365854	0.0304878	0.963415	0.829268	0.97561	0.227955	0	0.227955	Team6	M_3	FALSE	FALSE	FALSE
p.G117V	TRUE	0.864893	0.00609756	0.00609756	0	0.0182927	0.0304878	0.0365854	0	0.0365854	0.0182927	0.097561	0.908537	0.713415	0.993902	0.22045	0	0.22045	Team5	M_3	FALSE	FALSE	FALSE
p.G124C	TRUE	-0.0156578	0.00609756	0.00609756	0	0.0182927	0.0365854	0.00609756	0	0.054878	0.146341	0	0.993902	0.829268	0.957317	0.234991	0	0.234991	Team5	M_3	FALSE	FALSE	FALSE
p.G124S	TRUE	0.155252	0	0.054878	0.0731707	0.0182927	0.189024	0.0792683	0	0.0731707	0.164634	0.0304878	0.945122	0.829268	0.945122	0.261726	0	0.261726	BCTeam3	M4_5	FALSE	FALSE	FALSE
p.G129R	TRUE	0.0422803	0	0.00609756	0.0365854	0	0.0914634	0.0243902	0	0.0487805	0.0365854	0.0304878	0.993902	0.829268	1	0.238274	0	0.238274	BCTeam3	M4_5	FALSE	FALSE	FALSE
p.G148R	TRUE	0.043051	0.0731707	0	0.0121951	0	0.0914634	0.0243902	0	0.00609756	0.0365854	0.103659	1	0.829268	1	0.244371	0	0.244371	Team9	M_1	FALSE	FALSE	FALSE
p.G295C	TRUE	0.144288	0	0	0	0	0.0121951	0.00609756	0	0.054878	0.0243902	0.0304878	0.981707	0.841463	0.981707	0.22561	0	0.22561	BCTeam3	M4_5	FALSE	FALSE	FALSE
p.G303R	TRUE	0.0515733	0	0.0426829	0.0487805	0.0182927	0.195122	0.00609756	0.0243902	0.0121951	0.0670732	0.097561	0.97561	0.841463	0.908537	0.249062	0	0.249062	BCTeam3	M4_5	FALSE	FALSE	FALSE
p.G81R	TRUE	0.171833	0.00609756	0.0487805	0	0.0182927	0.0243902	0.0426829	0	0.152439	0.0243902	0	0.987805	0.847561	0.981707	0.241088	0	0.241088	Team5	M_3	FALSE	FALSE	FALSE
p.L113P	TRUE	0.129233	0.0731707	0.00609756	0	0.0182927	0	0.0426829	0.0121951	0.054878	0.0121951	0.103659	0.963415	0.871951	1	0.242964	0	0.242964	Team5	M_3	FALSE	FALSE	FALSE
p.L430P	TRUE	0.0358241	0	0	0	0.0121951	0	0.0304878	0	0.0365854	0.0182927	0.00609756	0.97561	0.896341	1	0.228893	0	0.228893	BCTeam3	M4_5	FALSE	FALSE	FALSE
p.L54P	TRUE	0.00748567	0	0.054878	0	0.0121951	0.134146	0.0426829	0	0.0731707	0.103659	0.158537	0.963415	0.902439	0.920732	0.258912	0	0.258912	BCTeam3	M4_5	FALSE	FALSE	FALSE
p.P138L	TRUE	6.62291	0	0.00609756	0.0121951	0	0.189024	0.00609756	0.0304878	0.0121951	0.0670732	0.121951	0.945122	0.902439	0.981707	0.251876	0	0.251876	BCTeam3	M4_5	FALSE	FALSE	FALSE
p.P138S	TRUE	5.58017	0	0.00609756	0.054878	0.0121951	0.0792683	0.103659	0.0426829	0	0.0853659	0.158537	0.97561	0.75	0.981707	0.25	0	0.25	BCTeam3	M4_5	FALSE	FALSE	FALSE
p.P138T	TRUE	1.12072	0	0.00609756	0.0182927	0	0.0304878	0.170732	0.0426829	0.0182927	0.097561	0.182927	0.981707	0.75	0.981707	0.252345	0	0.252345	BCTeam3	M4_5	FALSE	FALSE	FALSE
p.P150R	TRUE	-0.00012185	0.0670732	0.00609756	0	0.0121951	0	0.0426829	0	0.0365854	0.0365854	0.0609756	0.981707	0.902439	0.981707	0.240619	0	0.240619	Team5	M_3	FALSE	FALSE	FALSE
p.P286T	TRUE	0.140041	0.0792683	0.00609756	0.0182927	0.0182927	0.0731707	0.00609756	0	0.00609756	0.0121951	0.0304878	0.97561	0.908537	0.945122	0.236867	0	0.236867	Team6	M_3	FALSE	FALSE	FALSE
p.R246C	TRUE	0.006047	0.103659	0	0.0731707	0.0487805	0.134146	0.00609756	0.128049	0.00609756	0.0182927	0.0182927	0.847561	0.939024	0.963415	0.252814	0	0.252814	Team9	M_1	FALSE	FALSE	FALSE
p.R301G	TRUE	1.20809	0	0.140244	0.054878	0.0182927	0.237805	0.164634	0.0853659	0.420732	0.280488	0.0853659	0.878049	0.939024	0.810976	0.316604	0	0.316604	BCTeam3	M4_5	FALSE	FALSE	FALSE
p.R301W	TRUE	0.00904433	0	0.134146	0.097561	0.0487805	0.292683	0.054878	0.054878	0.384146	0.182927	0.0792683	0.762195	0.939024	0.810976	0.295497	0	0.295497	BCTeam3	M4_5	FALSE	FALSE	FALSE
p.R313Q	TRUE	0.096081	0	0.00609756	0.0426829	0.0365854	0.213415	0.27439	0.0121951	0.00609756	0.0304878	0.054878	0.896341	0.939024	0.987805	0.269231	0	0.269231	BCTeam3	M4_5	FALSE	FALSE	FALSE
p.R392G	TRUE	9.48482	0.103659	0.00609756	0.0182927	0	0.0731707	0.0182927	0.0304878	0.146341	0.103659	0.0304878	0.97561	0.95122	0.896341	0.257974	0	0.257974	Team11	M_1	FALSE	FALSE	FALSE
p.R392L	TRUE	9.33454	0	0.00609756	0.0121951	0	0.0792683	0.0243902	0.0426829	0.128049	0.128049	0.0304878	0.945122	0.95122	0.908537	0.250469	0	0.250469	BCTeam3	M4_5	FALSE	FALSE	FALSE
p.R392W	TRUE	0.20378	0.0914634	0	0.0487805	0.00609756	0.182927	0.00609756	0.0426829	0.00609756	0.121951	0.0243902	0.932927	0.957317	0.884146	0.254221	0	0.254221	Team9	M_1	FALSE	FALSE	FALSE
p.R82P	TRUE	0.0820707	0.0426829	0	0.0121951	0.0121951	0.0304878	0.0487805	0	0.0731707	0.0243902	0.103659	1	0.957317	0.993902	0.253752	0	0.253752	Team9	M_1	FALSE	FALSE	FALSE
p.R86W	TRUE	7.85635	0	0.00609756	0.0121951	0.0731707	0.0914634	0.0426829	0	0.0304878	0.0731707	0	0.871951	0.957317	0.993902	0.242495	0	0.242495	BCTeam3	M4_5	FALSE	FALSE	FALSE
p.T276M	TRUE	0.0980117	0.0792683	0.00609756	0.0487805	0.0426829	0.0487805	0.0731707	0.0243902	0.0365854	0.00609756	0	0.871951	0.963415	1	0.246248	0	0.246248	BCTeam1	M2_5	FALSE	FALSE	FALSE
p.T306M	TRUE	0.0871452	0	0.00609756	0.0121951	0.25	0.103659	0.0670732	0.146341	0.0243902	0.0304878	0.103659	0.841463	0.969512	0.945122	0.269231	0	0.269231	BCTeam3	M4_5	FALSE	FALSE	FALSE
p.T48I	TRUE	0.4513	0	0.00609756	0.0609756	0.054878	0.0365854	0.164634	0	0.109756	0.115854	0.0182927	0.963415	0.969512	0.932927	0.264071	0	0.264071	BCTeam3	M4_5	FALSE	FALSE	FALSE
p.W320G	TRUE	1.97784	0.103659	0.0609756	0.0365854	0.0243902	0.0792683	0	0.0853659	0.0853659	0.115854	0.0182927	0.859756	0.97561	0.920732	0.258912	0	0.258912	Team13	M_1	FALSE	FALSE	FALSE
p.Y203C	TRUE	3.55571	0	0.0914634	0.0426829	0.054878	0.189024	0.0121951	0.121951	0.128049	0.103659	0.0609756	0.932927	0.97561	0.890244	0.277205	0	0.277205	BCTeam3	M4_5	FALSE	FALSE	FALSE
p.Y203H	TRUE	2.67188	0	0.134146	0.0121951	0.0792683	0.134146	0.20122	0.158537	0.146341	0.121951	0.0609756	0.963415	0.97561	0.871951	0.296904	0	0.296904	BCTeam3	M4_5	FALSE	FALSE	FALSE
p.Y224C	TRUE	9.91671	0.103659	0.00609756	0	0.0121951	0.0914634	0.00609756	0.0121951	0.097561	0	0.0243902	0.79878	0.97561	0.963415	0.237805	0	0.237805	Team5	M_3	FALSE	FALSE	FALSE
p.Y378N	TRUE	0.0556837	0.0182927	0.0609756	0	0.121951	0.0304878	0.00609756	0.103659	0.146341	0.0182927	0.0853659	0.939024	0.981707	0.835366	0.257505	0	0.257505	Team5	M_3	FALSE	FALSE	FALSE
p.Y431S	TRUE	1.20153	0.195122	0.134146	0.176829	0.0365854	0.0365854	0.054878	0	0.317073	0.121951	0.158537	0.963415	0.993902	0.77439	0.304878	0	0.304878	Team6	M_3	FALSE	FALSE	FALSE
