## Supplementary Table 4 for "Evaluation of enzyme activity predictions for variants of unknown significance in Arylsulfatase A"

### Sheet: Table S4 - difficult benign
ProteinChange	Pathogenic	CDSPercentWTActivity	BCTeam3_M4_5_FNR	Team9_M_1_FNR	Team5_M_3_FNR	Team11_M_1_FNR	BCTeam4_M_1_FNR	Team13_M_1_FNR	Team6_M_3_FNR	Team10_M_1_FNR	Team8_M_1_FNR	BCTeam1_M2_5_FNR	Baselines_AlphaMissense_FNR	Baselines_PolyPhen2_FNR	Baselines_REVEL_FNR	AvgFNR	MinFNR	DeltaFNR	bestGroup	bestMethod	DifficultForAll	DifficultOnAverage	Gap list
p.Y41C	FALSE	81.0811	0.535714	0.714286	0.401786	0.428571	0.491071	0.642857	0.339286	0.330357	0.723214	0.339286	0.928571	0.678571	0.419643	0.536401	0.330357	0.206044	Team10	M_1	TRUE	TRUE	FALSE
p.L429P	FALSE	55.0644	0.651786	0.955357	0.785714	0.848214	0.982143	0.357143	0.75	0.830357	0.794643	0.651786	0.357143	0.303571	0.321429	0.660714	0.303571	0.357143	Baselines	PolyPhen2	TRUE	TRUE	FALSE
p.R372Q	FALSE	23.3176	0.8125	0.517857	0.473214	0.785714	0.303571	0.357143	0.446429	0.455357	0.642857	0.455357	0.723214	0.473214	0.348214	0.522665	0.303571	0.219093	BCTeam4	M_1	TRUE	FALSE	FALSE
p.P220S	FALSE	80.936	0.544643	0.267857	0.714286	0.276786	0.598214	0.5625	0.446429	0.25	0.8125	0.553571	0.875	0.830357	0.294643	0.540522	0.25	0.290522	Team10	M_1	TRUE	TRUE	FALSE
p.P437T	FALSE	13.3436	0.580357	0.491071	0.901786	0.285714	0.982143	0.419643	0.223214	0.5	0.401786	0.741071	0.839286	0.401786	0.401786	0.551511	0.223214	0.328297	Team6	M_3	TRUE	TRUE	FALSE
p.G81S	FALSE	22.5494	0.758929	0.705357	0.785714	0.535714	0.732143	0.473214	0.383929	0.901786	0.741071	0.928571	0.517857	0.267857	0.214286	0.611264	0.214286	0.396978	Baselines	REVEL	TRUE	TRUE	TRUE
p.H228D	FALSE	18.0738	0.330357	0.223214	0.375	0.401786	0.875	0.75	0.223214	0.214286	0.330357	0.428571	0.348214	0.705357	0.401786	0.431319	0.214286	0.217033	Team10	M_1	TRUE	FALSE	FALSE
p.T281I	FALSE	31.9027	0.616071	0.285714	0.901786	0.214286	0.669643	0.669643	0.482143	0.214286	0.883929	0.651786	0.607143	0.839286	0.241071	0.559753	0.214286	0.345467	Team11	M_1	TRUE	TRUE	FALSE
p.H399Q	FALSE	20.7237	0.803571	0.508929	0.383929	0.508929	0.598214	0.794643	0.678571	0.535714	0.5	0.419643	0.205357	0.267857	0.901786	0.546703	0.205357	0.341346	Baselines	AlphaMissense	TRUE	TRUE	FALSE
p.A110T	FALSE	37.4402	0.330357	0.473214	0.348214	0.491071		0.285714	0.75	0.357143	0.580357	0.196429	0.660714	0.883929	0.321429	0.489698	0.196429	0.293269	BCTeam1	M2_5	FALSE	FALSE	FALSE
p.G117D	FALSE	80.0426	0.410714	0.473214	0.660714	0.401786	0.6875	0.258929	0.294643	0.526786	0.732143	0.330357	0.964286	0.875	0.196429	0.524038	0.196429	0.32761	Baselines	REVEL	FALSE	FALSE	FALSE
p.S477C	FALSE	19.8418	0.767857	0.491071	0.428571	0.419643	0.866071	0.223214	0.196429	0.482143	0.616071	0.339286	0.571429	0.580357	0.714286	0.51511	0.196429	0.318681	Team6	M_3	FALSE	FALSE	FALSE
p.P220T	FALSE	47.176	0.258929	0.678571	0.357143	0.401786	0.785714	0.508929	0.491071	0.651786	0.946429	0.883929	0.8125	0.883929	0.169643	0.602335	0.169643	0.432692	Baselines	REVEL	FALSE	TRUE	TRUE
p.Y431C	FALSE	19.8586	0.75	0.276786	0.455357	0.794643	0.357143	0.625	0.633929	0.169643	0.276786	0.357143	0.544643	0.678571	0.785714	0.515797	0.169643	0.346154	Team10	M_1	FALSE	FALSE	FALSE
p.T329I	FALSE	25.4365	0.767857	0.5	0.5625	0.160714	0.732143	0.357143	0.223214	0.526786	0.357143	0.473214	0.678571	0.75	0.419643	0.500687	0.160714	0.339973	Team11	M_1	FALSE	FALSE	FALSE
p.Y90C	FALSE	18.6673	0.294643	0.526786	0.383929	0.160714	0.607143	0.758929	0.267857	0.723214	0.375	0.169643	0.419643	0.6875	0.464286	0.449176	0.160714	0.288462	Team11	M_1	FALSE	FALSE	FALSE
p.H425Y	FALSE	22.71	0.446429	0.321429	0.348214	0.151786	0.544643	0.258929	0.821429	0.6875	0.348214	0.330357	0.919643	0.285714	0.794643	0.481456	0.151786	0.32967	Team11	M_1	FALSE	FALSE	FALSE
p.I324T	FALSE	40.0766	0.375	0.464286	0.482143	0.151786	0.544643	0.464286	0.214286	0.991071	0.839286	0.580357	0.723214	0.285714	0.625	0.518544	0.151786	0.366758	Team11	M_1	FALSE	FALSE	FALSE
p.R392Q	FALSE	41.5529	0.758929	0.678571	0.3125	0.973214	0.4375	0.151786	0.517857	0.580357	0.642857	0.723214	0.803571	0.5	0.348214	0.571429	0.151786	0.419643	Team13	M_1	FALSE	TRUE	TRUE
p.T276S	FALSE	20.3217	0.330357	0.6875	0.294643	0.169643	0.705357	0.25	0.151786	0.651786	0.357143	0.616071	0.803571	0.598214	0.375	0.460852	0.151786	0.309066	Team6	M_3	FALSE	FALSE	FALSE
p.G172C	FALSE	17.6962	0.142857	0.160714	0.3125	0.223214	0.1875	0.214286	0.241071	0.241071	0.276786	0.303571	0.642857	0.196429	0.714286	0.296703	0.142857	0.153846	BCTeam3	M4_5	FALSE	FALSE	FALSE
p.L430F	FALSE	62.0019	0.758929	0.607143	0.419643	0.357143	0.276786	0.142857	0.294643	0.633929	0.330357	0.75	0.803571	0.303571	0.508929	0.475962	0.142857	0.333104	Team13	M_1	FALSE	FALSE	FALSE
p.L422P	FALSE	36.1394	0.285714	0.258929	0.3125	0.116071	0.330357	0.223214	0.223214	0.330357	0.232143	0.339286	0.964286	0.303571	0.633929	0.350275	0.116071	0.234203	Team11	M_1	FALSE	FALSE	FALSE
p.P166L	FALSE	89.2936	0.258929	0.3125	0.366071	0.116071	0.232143	0.267857	0.446429	0.535714	0.4375	0.392857	0.919643	0.705357	0.678571	0.436126	0.116071	0.320055	Team11	M_1	FALSE	FALSE	FALSE
p.P379Q	FALSE	89.5353	0.25	0.294643	0.160714	0.366071	0.223214	0.580357	0.714286	0.383929	0.116071	0.285714	0.794643	0.776786	0.910714	0.450549	0.116071	0.334478	Team8	M_1	FALSE	FALSE	FALSE
p.D436N	FALSE	32.939	0.714286	0.678571	0.785714	0.642857	0.151786	0.258929	0.473214	0.705357	0.419643	0.866071	0.232143	0.107143	0.544643	0.506181	0.107143	0.399038	Baselines	PolyPhen2	FALSE	FALSE	TRUE
p.G261R	FALSE	43.794	0.580357	0.696429	0.821429	0.348214	0.741071	0.714286	0.517857	0.508929	0.982143	0.75	0.705357	0.205357	0.107143	0.590659	0.107143	0.483516	Baselines	REVEL	FALSE	TRUE	TRUE
p.G92D	FALSE	14.8316	0.133929	0.178571	0.285714	0.446429	0.446429	0.508929	0.482143	0.214286	0.446429	0.107143	0.821429	0.875	0.616071	0.427885	0.107143	0.320742	BCTeam1	M2_5	FALSE	FALSE	FALSE
p.V278F	FALSE	79.7127	0.232143	0.107143	0.321429	0.366071	0.330357	0.419643	0.1875	0.169643	0.1875	0.107143	0.883929	0.892857	0.678571	0.375687	0.107143	0.268544	Team9	M_1	FALSE	FALSE	FALSE
p.G394R	FALSE	46.6548	0.348214	0.232143	0.276786	0.241071	0.214286	0.419643	0.160714	0.169643	0.0982143	0.178571	0.901786	0.758929	0.785714	0.368132	0.0982143	0.269918	Team8	M_1	FALSE	FALSE	FALSE
p.I149T	FALSE	60.9695	0.196429	0.196429	0.3125	0.446429	0.544643	0.294643	0.178571	0.169643	0.303571	0.0892857	0.330357	0.705357	0.633929	0.338599	0.0892857	0.249313	BCTeam1	M2_5	FALSE	FALSE	FALSE
p.E314D	FALSE	14.68	0.410714	0.285714	0.0892857	0.25	0.276786	0.178571	0.267857	0.267857	0.303571	0.196429	0.0803571	0.883929	0.732143	0.324863	0.0803571	0.244505	Baselines	AlphaMissense	FALSE	FALSE	FALSE
p.G39R	FALSE	32.9989	0.4375	0.473214	0.508929	0.160714	0.3125	0.464286	0.839286	0.214286	0.651786	0.241071	0.821429	0.705357	0.0803571	0.45467	0.0803571	0.374313	Baselines	REVEL	FALSE	FALSE	FALSE
p.R219C	FALSE	56.8837	0.303571	0.116071	0.3125	0.116071	0.0982143	0.258929	0.223214	0.0803571	0.133929	0.107143	0.964286	0.401786	0.910714	0.309753	0.0803571	0.229396	Team10	M_1	FALSE	FALSE	FALSE
p.Y225C	FALSE	93.1933	0.0803571	0.473214	0.357143	0.794643	0.446429	0.785714	0.446429	0.339286	0.535714	0.75	0.8125	0.660714	0.473214	0.535027	0.0803571	0.45467	BCTeam3	M4_5	FALSE	FALSE	TRUE
p.F319C	FALSE	21.0726	0.205357	0.107143	0.3125	0.267857	0.196429	0.508929	0.1875	0.0714286	0.0982143	0.330357	0.875	0.794643	0.785714	0.364698	0.0714286	0.293269	Team10	M_1	FALSE	FALSE	FALSE
p.F401L	FALSE	18.7595	0.205357	0.0714286	0.0714286	0.401786	0.357143	0.285714	0.151786	0.214286	0.142857	0.107143	0.142857	0.785714	0.910714	0.296016	0.0714286	0.224588	Team9	M_1	FALSE	FALSE	FALSE
p.G482D	FALSE	23.1559	0.142857	0.25	0.133929	0.116071	0.25	0.464286	0.0714286	0.455357	0.151786	0.107143	0.901786	0.883929	0.919643	0.37294	0.0714286	0.301511	Team6	M_3	FALSE	FALSE	FALSE
p.A207T	FALSE	85.4369	0.0714286	0.116071	0.0892857	0.0625	0.0803571	0.133929	0.0714286	0.25	0.116071	0.357143	0.964286	0.883929	0.821429	0.309066	0.0625	0.246566	Team11	M_1	FALSE	FALSE	FALSE
p.G39S	FALSE	125.778	0.133929	0.107143	0.1875	0.0625	0.214286	0.151786	0.455357	0.0625	0.285714	0.116071	0.991071	0.928571	0.633929	0.333104	0.0625	0.270604	Team11	M_1	FALSE	FALSE	FALSE
p.R202C	FALSE	22.1395	0.142857	0.0982143	0.294643	0.3125	0.0625	0.151786	0.383929	0.133929	0.151786	0.285714	0.928571	0.401786	0.910714	0.32761	0.0625	0.26511	BCTeam4	M_1	FALSE	FALSE	FALSE
p.F164L	FALSE	16.6954	0.776786	0.339286	0.276786	0.151786	0.607143	0.276786	0.214286	0.8125	0.678571	0.258929	0.0535714	0.705357	0.544643	0.438187	0.0535714	0.384615	Baselines	AlphaMissense	FALSE	FALSE	FALSE
p.G271R	FALSE	77.5804	0.714286	0.116071	0.633929	0.0535714	0.410714	0.357143	0.151786	0.214286	0.741071	0.535714	0.9375	0.758929	0.276786	0.453984	0.0535714	0.400412	Team11	M_1	FALSE	FALSE	TRUE
p.I279M	FALSE	95.1408	0.142857	0.0625	0.133929	0.151786	0.160714	0.0803571	0.0714286	0.0535714	0.151786	0.169643	0.946429	0.883929	0.785714	0.291896	0.0535714	0.238324	Team10	M_1	FALSE	FALSE	FALSE
p.L272Q	FALSE	69.0902	0.330357	0.116071	0.473214	0.0535714	0.428571	0.178571	0.107143	0.0803571	0.276786	0.419643	0.964286	0.303571	0.758929	0.345467	0.0535714	0.291896	Team11	M_1	FALSE	FALSE	FALSE
p.S152T	FALSE	25.7261	0.169643	0.107143	0.133929	0.598214	0.25	0.0892857	0.151786	0.169643	0.169643	0.0535714	0.580357	0.910714	0.678571	0.3125	0.0535714	0.258929	BCTeam1	M2_5	FALSE	FALSE	FALSE
p.G482S	FALSE	43.1487	0.0446429	0.116071	0.0535714	0.116071	0.151786	0.258929	0.0446429	0.357143	0.223214	0.0892857	0.928571	0.946429	0.910714	0.326236	0.0446429	0.281593	BCTeam3	M4_5	FALSE	FALSE	FALSE
p.I267T	FALSE	33.582	0.142857	0.107143	0.294643	0.276786	0.116071	0.357143	0.151786	0.0446429	0.223214	0.160714	0.919643	0.892857	0.821429	0.346841	0.0446429	0.302198	Team10	M_1	FALSE	FALSE	FALSE
p.L300F	FALSE	36.1375	0.446429	0.125	0.25	0.160714	0.1875	0.267857	0.0446429	0.25	0.116071	0.196429	0.919643	0.883929	0.776786	0.355769	0.0446429	0.311126	Team6	M_3	FALSE	FALSE	FALSE
p.D359N	FALSE	79.5064	0.142857	0.107143	0.25	0.0625	0.0982143	0.0357143	0.196429	0.214286	0.241071	0.178571	0.964286	0.866071	0.794643	0.319368	0.0357143	0.283654	Team13	M_1	FALSE	FALSE	FALSE
p.F61L	FALSE	43.4524	0.0714286	0.0714286	0.125	0.169643	0.0446429	0.223214	0.0357143	0.169643	0.0535714	0.0446429	0.401786	0.964286	0.9375	0.254808	0.0357143	0.219093	Team6	M_3	FALSE	FALSE	FALSE
p.L433V	FALSE	48.3038	0.0357143	0.348214	0.0714286	0.169643	0.232143	0.151786	0.276786	0.866071	0.133929	0.232143	0.964286	0.3125	0.705357	0.346154	0.0357143	0.31044	BCTeam3	M4_5	FALSE	FALSE	FALSE
p.L54V	FALSE	121.529	0.0625	0.107143	0.133929	0.276786	0.0446429	0.142857	0.241071	0.357143	0.0714286	0.0357143	0.919643	0.955357	0.910714	0.32761	0.0357143	0.291896	BCTeam1	M2_5	FALSE	FALSE	FALSE
p.L94V	FALSE	35.2449	0.0803571	0.107143	0.0982143	0.0803571	0.0803571	0.0535714	0.232143	0.0803571	0.0982143	0.0357143	0.883929	0.875	0.821429	0.271291	0.0357143	0.235577	BCTeam1	M2_5	FALSE	FALSE	FALSE
p.P485S	FALSE	47.0388	0.0714286	0.0714286	0.0446429	0.116071	0.0625	0.0357143	0.223214	0.0714286	0.0625	0.0357143	0.964286	0.901786	0.946429	0.277473	0.0357143	0.241758	Team13	M_1	FALSE	FALSE	FALSE
p.R216C	FALSE	20.4989	0.133929	0.0357143	0.241071	0.0625	0.0357143	0.107143	0.223214	0.0803571	0.0625	0.107143	0.964286	0.401786	0.955357	0.262363	0.0357143	0.226648	Team9	M_1	FALSE	FALSE	FALSE
p.R386G	FALSE	31.5342	0.0625	0.0357143	0.0357143	0.0535714	0.0535714	0.178571	0.160714	0.0535714	0.0535714	0.0357143	0.964286	0.883929	0.9375	0.269918	0.0357143	0.234203	Team9	M_1	FALSE	FALSE	FALSE
p.V189M	FALSE	78.8215	0.0446429	0.0625	0.0714286	0.0535714	0.0357143	0.0357143	0.1875	0.0446429	0.0625	0.107143	0.901786	0.866071	0.946429	0.263049	0.0357143	0.227335	BCTeam4	M_1	FALSE	FALSE	FALSE
p.N352H	FALSE	54.5284	0.205357	0.0625	0.160714	0.0357143	0.0625	0.0267857	0.151786	0.142857	0.0625	0.169643	0.964286	0.866071	0.910714	0.293956	0.0267857	0.26717	Team13	M_1	FALSE	FALSE	FALSE
p.N440K	FALSE	22.3271	0.0714286	0.0625	0.0267857	0.0803571	0.0535714	0.0267857	0.0267857	0.241071	0.0535714	0.1875	0.803571	0.875	0.946429	0.265797	0.0267857	0.239011	Team5	M_3	FALSE	FALSE	FALSE
p.N442S	FALSE	19.7844	0.0625	0.0714286	0.0357143	0.330357	0.0357143	0.0357143	0.0714286	0.196429	0.0267857	0.0892857	0.964286	0.883929	0.946429	0.288462	0.0267857	0.261676	Team8	M_1	FALSE	FALSE	FALSE
p.Q159H	FALSE	89.9679	0.142857	0.0357143	0.0625	0.125	0.0446429	0.0267857	0.0267857	0.0714286	0.0446429	0.0446429	0.839286	0.955357	0.946429	0.258929	0.0267857	0.232143	Team13	M_1	FALSE	FALSE	FALSE
p.Q373P	FALSE	89.9829	0.0714286	0.0267857	0.0357143	0.125	0.116071	0.0267857	0.0892857	0.0446429	0.0535714	0.0446429	0.991071	0.892857	0.955357	0.26717	0.0267857	0.240385	Team9	M_1	FALSE	FALSE	FALSE
p.T162S	FALSE	58.0544	0.0625	0.107143	0.0446429	0.0803571	0.0357143	0.0357143	0.0267857	0.294643	0.0267857	0.0625	0.955357	0.964286	0.9375	0.279533	0.0267857	0.252747	Team6	M_3	FALSE	FALSE	FALSE
p.C174R	FALSE	45.1177	0.142857	0.473214	0.482143	0.383929	0.5	0.991071	0.455357	0.5625	0.651786	0.339286	0.0982143	0.0178571	0.660714	0.442995	0.0178571	0.425137	Baselines	PolyPhen2	FALSE	FALSE	TRUE
p.E426G	FALSE	13.4884	0.142857	0.0357143	0.107143	0.0178571	0.0446429	0.357143	0.0625	0.0446429	0.0535714	0.0625	0.955357	0.892857	0.946429	0.286401	0.0178571	0.268544	Team11	M_1	FALSE	FALSE	FALSE
p.G177D	FALSE	52.1989	0.0625	0.0357143	0.0178571	0.258929	0.0267857	0.0267857	0.241071	0.0803571	0.0267857	0.0357143	0.991071	1	0.955357	0.289148	0.0178571	0.271291	Team5	M_3	FALSE	FALSE	FALSE
p.L210H	FALSE	28.1799	0.133929	0.196429	0.169643	0.1875	0.232143	0.160714	0.3125	0.0178571	0.473214	0.169643	0.517857	0.705357	0.732143	0.308379	0.0178571	0.290522	Team10	M_1	FALSE	FALSE	FALSE
p.L299P	FALSE	54.004	0.0267857	0.0267857	0.178571	0.0178571	0.0446429	0.151786	0.0714286	0.0535714	0.0267857	0.0357143	0.991071	0.928571	0.964286	0.270604	0.0178571	0.252747	Team11	M_1	FALSE	FALSE	FALSE
p.P139L	FALSE	97.7319	0.0982143	0.0267857	0.0267857	0.116071	0.0714286	0.0357143	0.0892857	0.0178571	0.0357143	0.0178571	0.991071	0.928571	0.955357	0.262363	0.0178571	0.244505	Team10	M_1	FALSE	FALSE	FALSE
p.P452L	FALSE	73.5228	0.0714286	0.0803571	0.0892857	0.0178571	0.0446429	0.107143	0.151786	0.339286	0.0982143	0.0446429	0.964286	0.964286	0.955357	0.302198	0.0178571	0.284341	Team11	M_1	FALSE	FALSE	FALSE
p.R386C	FALSE	13.5032	0.133929	0.0714286	0.0446429	0.267857	0.116071	0.142857	0.294643	0.0178571	0.0625	0.0803571	0.964286	0.482143	0.9375	0.278159	0.0178571	0.260302	Team10	M_1	FALSE	FALSE	FALSE
p.S421C	FALSE	66.5262	0.0625	0.0267857	0.0625	0.116071	0.0357143	0.0178571	0.196429	0.0446429	0.0267857	0.0625	0.928571	0.901786	0.955357	0.264423	0.0178571	0.246566	Team13	M_1	FALSE	FALSE	FALSE
p.A316T	FALSE	55.6958	0.75	0.330357	0.3125	0.3125	0.410714	0.160714	0.0535714	0.348214	0.232143	0.419643	0.964286	0.00892857	0.517857	0.370879	0.00892857	0.361951	Baselines	PolyPhen2	FALSE	FALSE	FALSE
p.A424V	FALSE	29.9886	0.0357143	0.0267857	0.00892857	0.00892857	0.0357143	0.0267857	0.0446429	0.0535714	0.0267857	0.0178571	0.991071	0.982143	0.946429	0.246566	0.00892857	0.237637	Team5	M_3	FALSE	FALSE	FALSE
p.E384K	FALSE	70.2201	0.0625	0.0267857	0.00892857	0.169643	0.0357143	0.0267857	0.0446429	0.0446429	0.0625	0.107143	0.991071	1	0.9375	0.270604	0.00892857	0.261676	Team5	M_3	FALSE	FALSE	FALSE
p.F206V	FALSE	25.3068	0.258929	0.178571	0.232143	0.00892857	0.160714	0.258929	0.1875	0.214286	0.160714	0.330357	0.526786	0.875	0.6875	0.313874	0.00892857	0.304945	Team11	M_1	FALSE	FALSE	FALSE
p.G172S	FALSE	78.9781	0.125	0.0714286	0.133929	0.0446429	0.0535714	0.00892857	0.0535714	0.116071	0.107143	0.0892857	0.964286	0.928571	0.910714	0.277473	0.00892857	0.268544	Team13	M_1	FALSE	FALSE	FALSE
p.G327S	FALSE	77.4449	0.348214	0.3125	0.3125	0.00892857	0.875	0.544643	0.491071	0.357143	0.723214	0.482143	0.964286	0.25	0.366071	0.464286	0.00892857	0.455357	Team11	M_1	FALSE	FALSE	TRUE
p.G347R	FALSE	109.63	0.258929	0.107143	0.517857	0.00892857	0.0625	0.464286	0.223214	0.196429	0.178571	0.330357	0.964286	0.883929	0.678571	0.375	0.00892857	0.366071	Team11	M_1	FALSE	FALSE	FALSE
p.G449R	FALSE	92.5392	0.0446429	0.0267857	0.00892857	0.00892857	0.0178571	0.0267857	0.0714286	0.0267857	0.0267857	0.651786	0.964286	0.964286	0.946429	0.291209	0.00892857	0.28228	Team5	M_3	FALSE	FALSE	FALSE
p.I324V	FALSE	33.8389	0.133929	0.151786	0.133929	0.00892857	0.232143	0.0446429	0.0446429	0.803571	0.285714	0.303571	0.964286	0.705357	0.803571	0.355082	0.00892857	0.346154	Team11	M_1	FALSE	FALSE	FALSE
p.M254T	FALSE	130.194	0.160714	0.107143	0.107143	0.00892857	0.0982143	0.142857	0.0714286	0.169643	0.151786	0.169643	0.910714	0.883929	0.794643	0.290522	0.00892857	0.281593	Team11	M_1	FALSE	FALSE	FALSE
p.Q403E	FALSE	30.8841	0.125	0.00892857	0.0446429	0.0535714	0.0892857	0.0267857	0.151786	0.0357143	0.0625	0.0267857	0.982143	0.9375	0.9375	0.267857	0.00892857	0.258929	Team9	M_1	FALSE	FALSE	FALSE
p.R219H	FALSE	17.1849	0.125	0.0357143	0.0357143	0.00892857	0.0535714	0.0267857	0.0803571	0.0535714	0.0625	0.0178571	0.991071	0.964286	0.919643	0.259615	0.00892857	0.250687	Team11	M_1	FALSE	FALSE	FALSE
p.S292F	FALSE	114.021	0.0357143	0.0714286	0.0446429	0.116071	0.0267857	0.267857	0.0892857	0.0982143	0.0535714	0.00892857	0.919643	0.973214	0.982143	0.283654	0.00892857	0.274725	BCTeam1	M2_5	FALSE	FALSE	FALSE
p.S420R	FALSE	24.8935	0.142857	0.0357143	0.0267857	0.00892857	0.0357143	0.133929	0.0892857	0.142857	0.0267857	0.0357143	0.883929	0.928571	0.946429	0.264423	0.00892857	0.255495	Team11	M_1	FALSE	FALSE	FALSE
p.T354S	FALSE	85.6322	0.178571	0.0267857	0.00892857	0.00892857	0.0535714	0.0178571	0.0714286	0.0446429	0.0535714	0.0267857	0.964286	0.964286	0.946429	0.258929	0.00892857	0.25	Team5	M_3	FALSE	FALSE	FALSE
p.A135D	FALSE	44.193	0.0357143	0.0267857	0.0267857	0.0178571	0.0446429	0.0267857	0.0714286	0	0.0267857	0.0625	0.964286	0.991071	0.955357	0.25	0	0.25	Team10	M_1	FALSE	FALSE	FALSE
p.A14T	FALSE	27.2531	0.0357143	0	0.00892857	0.00892857	0	0.00892857	0.0535714	0.0178571	0.0446429	0.0357143	0.964286	1	0.991071	0.243819	0	0.243819	Team9	M_1	FALSE	FALSE	FALSE
p.A167S	FALSE	84.1543	0	0.00892857	0.00892857	0.0178571	0.0267857	0	0.0446429	0	0.0446429	0.0625	0.991071	1	1	0.246566	0	0.246566	BCTeam3	M4_5	FALSE	FALSE	FALSE
p.A185S	FALSE	146.792	0.0357143	0	0.00892857	0.00892857	0.0267857	0.00892857	0.0446429	0	0.0178571	0.00892857	0.991071	0.982143	1	0.241071	0	0.241071	Team9	M_1	FALSE	FALSE	FALSE
p.A191V	FALSE	77.114	0.0625	0.0357143	0.0267857	0.00892857	0	0.125	0.151786	0.0267857	0.0357143	0	0.964286	0.982143	1	0.263049	0	0.263049	BCTeam4	M_1	FALSE	FALSE	FALSE
p.A201S	FALSE	101.732	0	0.00892857	0.00892857	0.00892857	0.0357143	0.00892857	0.0446429	0.0178571	0.00892857	0.0446429	0.991071	0.982143	0.973214	0.241071	0	0.241071	BCTeam3	M4_5	FALSE	FALSE	FALSE
p.A201V	FALSE	80.1432	0.0625	0.0267857	0.0357143	0.0178571	0.0267857	0.0267857	0.0892857	0.0446429	0	0.0267857	0.973214	0.928571	0.955357	0.247253	0	0.247253	Team8	M_1	FALSE	FALSE	FALSE
p.A325T	FALSE	71.4824	0.0357143	0.0267857	0.00892857	0	0	0.00892857	0.0625	0	0.0267857	0.0625	0.991071	1	0.946429	0.243819	0	0.243819	Team11	M_1	FALSE	FALSE	FALSE
p.A406S	FALSE	120.739	0	0.00892857	0.00892857	0.116071	0.0357143	0.00892857	0.0714286	0	0.0267857	0	0.991071	1	0.955357	0.24794	0	0.24794	BCTeam3	M4_5	FALSE	FALSE	FALSE
p.A418T	FALSE	14.8594	0.0625	0.0267857	0.00892857	0.0178571	0.0357143	0.00892857	0.0535714	0	0.0267857	0.0446429	0.991071	0.910714	0.955357	0.241758	0	0.241758	Team10	M_1	FALSE	FALSE	FALSE
p.A457T	FALSE	85.154	0	0.0267857	0.00892857	0	0	0.142857	0.0535714	0.0178571	0.0535714	0.00892857	0.991071	1	1	0.254121	0	0.254121	BCTeam3	M4_5	FALSE	FALSE	FALSE
p.A466V	FALSE	73.5791	0.0625	0.0267857	0.0357143	0.00892857	0.0535714	0.0803571	0.0714286	0.0267857	0.0535714	0	0.964286	1	0.946429	0.256181	0	0.256181	BCTeam1	M2_5	FALSE	FALSE	FALSE
p.A470T	FALSE	98.6714	0	0.0267857	0.00892857	0.0178571	0.0357143	0.0267857	0.0625	0.133929	0.0535714	0.00892857	0.991071	0.964286	0.9375	0.251374	0	0.251374	BCTeam3	M4_5	FALSE	FALSE	FALSE
p.A480V	FALSE	69.4345	0	0.0267857	0.0357143	0.0357143	0.0267857	0.0357143	0.0535714	0.0446429	0.0535714	0.0267857	0.964286	0.982143	0.946429	0.248626	0	0.248626	BCTeam3	M4_5	FALSE	FALSE	FALSE
p.A486T	FALSE	92.4121	0	0.0267857	0.00892857	0.0178571	0	0.0178571	0.116071	0.0446429	0.0535714	0.0446429	0.991071	1	1	0.255495	0	0.255495	BCTeam3	M4_5	FALSE	FALSE	FALSE
p.A5T	FALSE	80.3213	0.0446429	0	0.00892857	0.00892857	0	0.00892857	0.0625	0.0178571	0.00892857	0.928571	0.982143	0.982143	1	0.311813	0	0.311813	Team9	M_1	FALSE	FALSE	FALSE
p.A5V	FALSE	161.165	0	0	0.00892857	0	0	0.00892857	0.0625	0.0178571	0.00892857	0.0892857	0.964286	1	0.991071	0.242445	0	0.242445	BCTeam3	M4_5	FALSE	FALSE	FALSE
p.D171N	FALSE	42.429	0.0178571	0	0.00892857	0.0535714	0	0.00892857	0.0803571	0	0.0535714	0	0.991071	1	1	0.247253	0	0.247253	Team9	M_1	FALSE	FALSE	FALSE
p.D171Y	FALSE	94.2113	0	0	0.00892857	0.142857	0.0178571	0	0.0267857	0	0.0535714	0.0714286	0.991071	1	0.991071	0.254121	0	0.254121	BCTeam3	M4_5	FALSE	FALSE	FALSE
p.D213N	FALSE	57.2015	0.0357143	0.00892857	0.00892857	0.00892857	0	0.0267857	0.0892857	0.0535714	0.0178571	0.0535714	0.964286	0.9375	1	0.246566	0	0.246566	BCTeam4	M_1	FALSE	FALSE	FALSE
p.E133K	FALSE	84.8213	0.0625	0.00892857	0.0178571	0.116071	0	0.00892857	0.0446429	0.0178571	0.0267857	0.0267857	0.973214	1	0.991071	0.253434	0	0.253434	BCTeam4	M_1	FALSE	FALSE	FALSE
p.E274K	FALSE	96.386	0	0.00892857	0.00892857	0.00892857	0	0.00892857	0.0714286	0.0178571	0.0267857	0.0446429	0.991071	1	1	0.245192	0	0.245192	BCTeam3	M4_5	FALSE	FALSE	FALSE
p.E483K	FALSE	46.7955	0	0	0	0.0535714	0	0	0.0446429	0	0.0535714	0.0357143	0.964286	1	1	0.242445	0	0.242445	BCTeam3	M4_5	FALSE	FALSE	FALSE
p.G198R	FALSE	46.4658	0.0357143	0.0267857	0.00892857	0.0178571	0	0.0803571	0.0892857	0.0178571	0.0267857	0.0982143	0.964286	0.883929	0.991071	0.249313	0	0.249313	BCTeam4	M_1	FALSE	FALSE	FALSE
p.G268R	FALSE	104.087	0	0.00892857	0.00892857	0	0	0.00892857	0.0714286	0	0.0446429	0.0357143	0.991071	1	0.946429	0.239698	0	0.239698	BCTeam3	M4_5	FALSE	FALSE	FALSE
p.G268V	FALSE	98.5324	0.0625	0.0357143	0.0357143	0.0357143	0.0446429	0.0357143	0.151786	0	0.0446429	0	0.955357	0.928571	0.9375	0.251374	0	0.251374	Team10	M_1	FALSE	FALSE	FALSE
p.G438S	FALSE	97.0057	0.0357143	0.0267857	0.00892857	0.0446429	0	0.0178571	0.0267857	0	0.0625	0.107143	0.964286	1	0.982143	0.25206	0	0.25206	BCTeam4	M_1	FALSE	FALSE	FALSE
p.G445V	FALSE	123.353	0	0.0267857	0.00892857	0.0357143	0.0357143	0.00892857	0.0625	0	0.0267857	0	0.973214	1	0.9375	0.239698	0	0.239698	BCTeam3	M4_5	FALSE	FALSE	FALSE
p.G475S	FALSE	45.6416	0.0178571	0.0535714	0.0178571	0.116071	0	0.0446429	0.0446429	0.196429	0.0446429	0.00892857	0.991071	0.991071	0.973214	0.269231	0	0.269231	BCTeam4	M_1	FALSE	FALSE	FALSE
p.G4R	FALSE	99.6407	0.0892857	0	0.00892857	0.00892857	0	0.00892857	0.0446429	0.0178571	0	0.428571	0.955357	1	0.991071	0.273352	0	0.273352	Team9	M_1	FALSE	FALSE	FALSE
p.H140D	FALSE	39.0722	0	0.0625	0.0267857	0.0535714	0.0625	0.0357143	0.214286	0.169643	0.1875	0.0267857	0.857143	0.928571	0.9375	0.274038	0	0.274038	BCTeam3	M4_5	FALSE	FALSE	FALSE
p.H140Y	FALSE	71.5323	0.0625	0.0357143	0.0357143	0.0357143	0.0446429	0.0357143	0.151786	0.169643	0.0267857	0	0.964286	1	0.973214	0.271978	0	0.271978	BCTeam1	M2_5	FALSE	FALSE	FALSE
p.H208Y	FALSE	106.14	0	0	0.00892857	0.0446429	0	0.0178571	0.116071	0	0.0267857	0.0357143	0.964286	0.964286	0.991071	0.243819	0	0.243819	BCTeam3	M4_5	FALSE	FALSE	FALSE
p.H330R	FALSE	16.2848	0	0.0714286	0.0357143	0.00892857	0.0625	0.0446429	0.0892857	0.0625	0.0446429	0.00892857	0.991071	0.964286	0.9375	0.255495	0	0.255495	BCTeam3	M4_5	FALSE	FALSE	FALSE
p.H503Y	FALSE	37.8137	0	0	0.00892857	0.00892857	0	0.0267857	0.116071	0.116071	0.0535714	0	0.991071	1	1	0.255495	0	0.255495	BCTeam3	M4_5	FALSE	FALSE	FALSE
p.I25V	FALSE	94.0392	0	0.00892857	0.00892857	0.0446429	0	0.0267857	0.0446429	0.0357143	0.0446429	0.00892857	0.964286	0.955357	1	0.241758	0	0.241758	BCTeam3	M4_5	FALSE	FALSE	FALSE
p.I267V	FALSE	79.0683	0	0.0267857	0.00892857	0.00892857	0.00892857	0.0357143	0.0357143	0	0.0267857	0.0357143	0.991071	1	0.946429	0.240385	0	0.240385	BCTeam3	M4_5	FALSE	FALSE	FALSE
p.K459E	FALSE	15.013	0.0357143	0.0267857	0.0267857	0.00892857	0.0178571	0.0357143	0.0178571	0	0.0267857	0.0178571	0.919643	0.964286	0.964286	0.235577	0	0.235577	Team10	M_1	FALSE	FALSE	FALSE
p.L10F	FALSE	92.2789	0.0267857	0	0.00892857	0.00892857	0	0.00892857	0.0892857	0.0714286	0.0535714	0.107143	0.991071	1	1	0.258929	0	0.258929	Team9	M_1	FALSE	FALSE	FALSE
p.L317F	FALSE	111.333	0.0892857	0.0714286	0.133929	0.3125	0.0535714	0.0535714	0.151786	0	0.0535714	0.0446429	0.901786	0.973214	0.821429	0.281593	0	0.281593	Team10	M_1	FALSE	FALSE	FALSE
p.L342V	FALSE	78.3016	0.0267857	0.0357143	0.0267857	0.0178571	0.0535714	0.0535714	0.0446429	0.0357143	0.0267857	0	0.991071	0.964286	0.946429	0.24794	0	0.24794	BCTeam1	M2_5	FALSE	FALSE	FALSE
p.L9F	FALSE	98.9315	0	0	0.00892857	0.00892857	0	0.0178571	0.0892857	0.0803571	0.0178571	0	0.991071	1	0.991071	0.246566	0	0.246566	BCTeam3	M4_5	FALSE	FALSE	FALSE
p.L9V	FALSE	96.4537	0	0	0.00892857	0.00892857	0	0.0178571	0.0714286	0.0535714	0.00892857	0	0.991071	1	0.982143	0.241758	0	0.241758	BCTeam3	M4_5	FALSE	FALSE	FALSE
p.M211I	FALSE	83.4572	0.142857	0.00892857	0.0267857	0.00892857	0.0446429	0.00892857	0.0267857	0	0.0178571	0.125	0.830357	1	0.955357	0.245879	0	0.245879	Team10	M_1	FALSE	FALSE	FALSE
p.N352S	FALSE	65.3675	0	0	0	0.00892857	0.0267857	0.00892857	0.0892857	0	0.0535714	0.00892857	0.991071	0.928571	1	0.239698	0	0.239698	BCTeam3	M4_5	FALSE	FALSE	FALSE
p.P194A	FALSE	93.8596	0	0.0267857	0.00892857	0.00892857	0.0267857	0.0714286	0	0	0.0267857	0.107143	0.964286	1	0.973214	0.247253	0	0.247253	BCTeam3	M4_5	FALSE	FALSE	FALSE
p.P220L	FALSE	17.1092	0	0.660714	0.151786	0.517857	0.75	0.785714	0.383929	0.455357	0.571429	0.357143	0.785714	0.375	0.0446429	0.449176	0	0.449176	BCTeam3	M4_5	FALSE	FALSE	TRUE
p.Q215H	FALSE	46.8401	0	0.00892857	0.0267857	0	0.0357143	0.00892857	0.0446429	0	0	0	0.964286	1	0.973214	0.235577	0	0.235577	BCTeam3	M4_5	FALSE	FALSE	FALSE
p.Q238E	FALSE	114.699	0	0.00892857	0.00892857	0.0178571	0.0357143	0.00892857	0.0357143	0.0178571	0.0267857	0.107143	0.991071	1	0.955357	0.247253	0	0.247253	BCTeam3	M4_5	FALSE	FALSE	FALSE
p.Q460E	FALSE	39.895	0	0	0.00892857	0	0.00892857	0.00892857	0.0267857	0	0.0446429	0.107143	0.991071	1	1	0.245879	0	0.245879	BCTeam3	M4_5	FALSE	FALSE	FALSE
p.R116G	FALSE	59.2471	0.0625	0.0267857	0.0446429	0.00892857	0.0357143	0.0535714	0.0892857	0.169643	0	0.0357143	0.991071	0.866071	0.964286	0.257555	0	0.257555	Team8	M_1	FALSE	FALSE	FALSE
p.R145Q	FALSE	95.0734	0	0.00892857	0.00892857	0.160714	0	0.0178571	0.0892857	0.0178571	0.0267857	0.0625	0.964286	0.928571	0.973214	0.250687	0	0.250687	BCTeam3	M4_5	FALSE	FALSE	FALSE
p.R202H	FALSE	72.6357	0	0.0267857	0.0446429	0.0803571	0	0.0267857	0.196429	0.0446429	0	0.0892857	0.973214	0.794643	0.955357	0.248626	0	0.248626	BCTeam3	M4_5	FALSE	FALSE	FALSE
p.R216H	FALSE	31.8916	0.0625	0	0.0178571	0.00892857	0	0.0267857	0.0892857	0.0892857	0	0.00892857	0.991071	0.982143	1	0.25206	0	0.25206	Team9	M_1	FALSE	FALSE	FALSE
p.R243C	FALSE	86.9348	0	0.0625	0.0446429	0.169643	0.0982143	0.0267857	0.267857	0.0714286	0.0625	0.107143	0.964286	0.401786	0.9375	0.247253	0	0.247253	BCTeam3	M4_5	FALSE	FALSE	FALSE
p.R243H	FALSE	13.2176	0	0.0267857	0.00892857	0.0178571	0.0446429	0.0178571	0.205357	0.0446429	0.0267857	0.0357143	0.991071	0.991071	0.946429	0.258242	0	0.258242	BCTeam3	M4_5	FALSE	FALSE	FALSE
p.R293Q	FALSE	64.9556	0.0625	0.0267857	0.0267857	0.0535714	0.0446429	0.0267857	0.0267857	0.125	0.0267857	0	0.991071	0.883929	0.973214	0.251374	0	0.251374	BCTeam1	M2_5	FALSE	FALSE	FALSE
p.R481Q	FALSE	33.064	0.0357143	0.0267857	0.00892857	0.00892857	0	0.00892857	0.0446429	0.0535714	0.0446429	0	0.991071	0.973214	1	0.245879	0	0.245879	BCTeam4	M_1	FALSE	FALSE	FALSE
p.R498H	FALSE	119.027	0	0.00892857	0	0.0178571	0	0.00892857	0.0535714	0.0178571	0.0267857	0	0.991071	1	1	0.240385	0	0.240385	BCTeam3	M4_5	FALSE	FALSE	FALSE
p.R498L	FALSE	38.9079	0.00892857	0.0267857	0.00892857	0.0178571	0	0.00892857	0.0535714	0.0357143	0.0446429	0.0446429	0.991071	0.928571	1	0.243819	0	0.243819	BCTeam4	M_1	FALSE	FALSE	FALSE
p.R498P	FALSE	27.2729	0.0357143	0.0267857	0.0178571	0.0803571	0.0357143	0.00892857	0.0714286	0.0446429	0.0446429	0	0.964286	0.875	1	0.246566	0	0.246566	BCTeam1	M2_5	FALSE	FALSE	FALSE
p.R7P	FALSE	40.8276	0.0357143	0.0267857	0.0267857	0.0625	0.0267857	0.0178571	0.0446429	0.0178571	0.0267857	0	0.991071	0.973214	0.973214	0.24794	0	0.24794	BCTeam1	M2_5	FALSE	FALSE	FALSE
p.R99P	FALSE	86.2114	0	0.0357143	0.0357143	0.151786	0.0446429	0.0357143	0.0714286	0.133929	0.0267857	0.0357143	0.919643	0.803571	0.946429	0.249313	0	0.249313	BCTeam3	M4_5	FALSE	FALSE	FALSE
p.R99Q	FALSE	108.964	0.00892857	0.0267857	0.00892857	0.0625	0	0.0267857	0.0892857	0.133929	0.0446429	0.0535714	0.991071	0.964286	1	0.262363	0	0.262363	BCTeam4	M_1	FALSE	FALSE	FALSE
p.S188A	FALSE	47.7335	0.0714286	0.00892857	0.0267857	0.0178571	0	0.00892857	0.0535714	0.0446429	0.0267857	0.0535714	0.991071	1	0.991071	0.253434	0	0.253434	BCTeam4	M_1	FALSE	FALSE	FALSE
p.T288P	FALSE	80.6632	0	0.205357	0.178571	0.5625	0.4375	0.169643	0.419643	0.169643	0.169643	0.330357	0.839286	0.75	0.625	0.373626	0	0.373626	BCTeam3	M4_5	FALSE	FALSE	FALSE
p.T393A	FALSE	71.4677	0.00892857	0.00892857	0.00892857	0.0178571	0	0.0267857	0.00892857	0.0178571	0.0446429	0.0178571	0.991071	1	1	0.242445	0	0.242445	BCTeam4	M_1	FALSE	FALSE	FALSE
p.T393S	FALSE	14.6883	0	0	0	0.0267857	0.00892857	0.0267857	0.0178571	0	0.0446429	0	1	1	0.991071	0.239698	0	0.239698	BCTeam3	M4_5	FALSE	FALSE	FALSE
p.T496I	FALSE	61.7084	0.0714286	0.0267857	0.0178571	0.00892857	0	0.0357143	0.0892857	0.0892857	0.0446429	0	0.991071	0.9375	1	0.254808	0	0.254808	BCTeam4	M_1	FALSE	FALSE	FALSE
p.V109M	FALSE	43.8465	0.00892857	0.0267857	0.00892857	0.160714	0	0.0267857	0.0357143	0.0446429	0.0267857	0	0.964286	1	0.973214	0.25206	0	0.25206	BCTeam4	M_1	FALSE	FALSE	FALSE
p.V19A	FALSE	81.488	0	0	0	0	0	0.0178571	0	0	0.0535714	0.946429	1	1	1	0.309066	0	0.309066	BCTeam3	M4_5	FALSE	FALSE	FALSE
p.V479M	FALSE	137.152	0	0	0.00892857	0.0625	0	0.0178571	0.0446429	0	0.0267857	0.0446429	0.973214	1	0.973214	0.242445	0	0.242445	BCTeam3	M4_5	FALSE	FALSE	FALSE
p.V66A	FALSE	82.2087	0	0.0357143	0.0357143	0.0446429	0.0446429	0.0803571	0.0178571	0.0178571	0.0535714	0.116071	0.901786	0.964286	0.955357	0.251374	0	0.251374	BCTeam3	M4_5	FALSE	FALSE	FALSE
p.V95M	FALSE	13.8326	0.0714286	0.00892857	0.00892857	0.0803571	0	0.0267857	0.0357143	0.0178571	0.0267857	0.0357143	0.964286	0.901786	0.991071	0.243819	0	0.243819	BCTeam4	M_1	FALSE	FALSE	FALSE
p.W195C	FALSE	22.8612	0	0.0535714	0.00892857	0.223214	0.00892857	0.0357143	0.0357143	0.0178571	0.0625	0.0357143	0.625	0.625	0.955357	0.206731	0	0.206731	BCTeam3	M4_5	FALSE	FALSE	FALSE
p.Y381H	FALSE	90.5365	0.0357143	0	0.00892857	0.169643	0.0178571	0.00892857	0.0446429	0	0.0535714	0.00892857	0.991071	0.883929	0.982143	0.246566	0	0.246566	Team9	M_1	FALSE	FALSE	FALSE
