## Supplementary Table 5 for "Evaluation of enzyme activity predictions for variants of unknown significance in Arylsulfatase A"

### Sheet: Sheet1
Team ID	Team Name
BCTeam1	Bootcamp Team 1
BCTeam2	Bootcamp Team 2
BCTeam3	Bootcamp Team 3
BCTeam4	Bootcamp Team 4
Team3	Ken Chen
Team5	Meta-EA
Team6	TCS Research India
Team7	Shoni.cagi6
Team8	Random Forest Ensemble
Team9	Qafi
Team10	Evolutionary Index
Team11	E-SNPs & GO
Team12	Zero-shot protein language
Team13	SNPMuSiC
Team14	Random Forest Labeling
